# Effector membrane translocation biosensors reveal G protein and βarrestin coupling profiles of 100 therapeutically relevant GPCRs

**DOI:** 10.1101/2020.04.20.052027

**Authors:** Charlotte Avet, Arturo Mancini, Billy Breton, Christian Le Gouill, Alexander S. Hauser, Claire Normand, Hiroyuki Kobayashi, Florence Gross, Mireille Hogue, Viktoriya Lukasheva, Stéphane St-Onge, Marilyn Carrier, Madeleine Héroux, Sandra Morissette, Eric Fauman, Jean-Philippe Fortin, Stephan Schann, Xavier Leroy, David E. Gloriam, Michel Bouvier

## Abstract

The recognition that individual GPCRs can activate multiple signaling pathways has raised the possibility of developing drugs selectively targeting therapeutically relevant ones. This requires tools to determine which G proteins and βarrestins are activated by a given receptor. Here, we present a set of BRET sensors monitoring the activation of the 12 G protein subtypes based on the translocation of their effectors to the plasma membrane (EMTA). Unlike most of the existing detection systems, EMTA does not require modification of receptors or G proteins (except for G_s_). EMTA was found to be suitable for the detection of constitutive activity, inverse agonism, biased signaling and polypharmacology. Profiling of 100 therapeutically relevant human GPCRs resulted in 1,500 pathway-specific concentration-response curves and revealed a great diversity of coupling profiles ranging from exquisite selectivity to broad promiscuity. Overall, this work describes unique resources for studying the complexities underlying GPCR signaling and pharmacology.
