## Supplementary Table 1 for "Effector membrane translocation biosensors reveal G protein and βarrestin coupling profiles of 100 therapeutically relevant GPCRs"

### Sheet: Table S1A; pEC50
Supplementary Table 1A. Absolute pEC50 values of responses elicited in WT vs. Knockout Gα protein background cells. Related to Figure S1
Absolute pEC50 values
			HEK293 WT	HEK293 ΔGs	HEK293 ΔG12/13	HEK293 ΔGq/11	HEK293 ΔGi/o
D2 : Dopamine & Rap1GAP-RlucII/ rGFP-CAAX	Mock	mean	8.479	8.902	8.384	8.486	-
		SEM	0.1611	0.3478	0.07755	0.1802	-
	Gi1	mean	8.31	8.498	7.974	8.105	7.91
		SEM	0.1416	0.06468	0.1658	0.1124	0.1263
	Gi2	mean	8.128	8.484	7.966	8.087	7.588
		SEM	0.1689	0.06322	0.2215	0.1321	0.2058
	GoA	mean	9.103	9.398	9.08	9.055	9.116
		SEM	0.2307	0.04491	0.1159	0.1282	0.234
	GoB	mean	9.429	9.536	9.185	9.31	9.135
		SEM	0.04047	0.08886	0.1899	0.1101	0.1364
	Gz	mean	8.377	8.599	8.472	8.318	7.97
		SEM	0.2608	0.05824	0.1949	0.1822	0.1844
GnRHR : GnRH & p63-RhoGEF-RlucII/ rGFP-CAAX	Mock	mean	9.475	9.805	9.321	-	9.388
		SEM	0.05116	0.06077	0.07905	-	0.5725
	Gq	mean	9.72	10.08	9.57	9.388	9.467
		SEM	0.06123	0.03516	0.05643	0.08986	0.05629
	G11	mean	9.657	10.1	9.535	9.432	9.501
		SEM	0.06557	0.0537	0.06264	0.08488	0.04369
	G14	mean	9.113	9.219	9.049	8.533	9.257
		SEM	0.08211	0.06279	0.04737	0.1367	0.04618
	G15	mean	9.241	9.278	9.091	8.912	9.033
		SEM	0.03202	0.04624	0.02433	0.1007	0.09012
GIP : GIP & Rap1GAP-RlucII/ rGFP-CAAX	Mock	mean	9.004	9.035	8.971	8.672	-
		SEM	0.4518	0.4859	0.3036	0.8747	-
	Gi1	mean	8.562	8.96	8.776	8.438	8.87
		SEM	0.07052	0.04613	0.1308	0.1219	0.08802
	Gi2	mean	8.679	9.111	8.796	8.423	8.874
		SEM	0.0856	0.09483	0.2218	0.1421	0.1249
	GoA	mean	8.839	9.159	8.928	8.598	9.021
		SEM	0.09881	0.07602	0.1732	0.2089	0.1175
	GoB	mean	8.887	9.367	9.096	8.812	9.268
		SEM	0.07157	0.1111	0.1897	0.09416	0.09717
	Gz	mean	9.479	9.467	9.258	8.762	9.255
		SEM	0.09798	0.08931	0.1867	0.1972	0.2446
V2 : AVP & p63-RhoGEF-RlucII/ rGFP-CAAX	Mock	mean	-	8.354	-	-	-
		SEM	-	0.5667	-	-	-
	Gq	mean	8.271	8.401	8.324	8.305	~ 8,49
		SEM	0.07152	0.04968	0.08384	0.08667	~ 16,10
	G11	mean	8.331	8.318	8.293	8.328	8.428
		SEM	0.0438	0.06335	0.06496	0.07268	0.08756
	G14	mean	~ 8,45	8.371	8.171	~ 7,96	~ 8,49
		SEM	~ 6241	0.2161	0.1772	~ 49,07	~ 164,9
	G15	mean	9.422	9.425	9.363	9.43	9.332
		SEM	0.07311	0.03807	0.05502	0.05138	0.04209
EP3 : PGE2 & Rap1GAP-RlucII/ rGFP-CAAX	Mock	mean	9.949	9.77	9.834	9.943	-
		SEM	0.7431	0.7361	0.7953	0.3332	-
	Gi1	mean	9.378	9.367	9.382	9.354	8.903
		SEM	0.1151	0.04037	0.1	0.05011	0.05219
	Gi2	mean	9.309	9.581	9.441	9.183	8.98
		SEM	0.1651	0.04867	0.1731	0.08293	0.08398
	GoA	mean	9.371	9.441	9.405	9.313	9.019
		SEM	0.1046	0.0519	0.1086	0.08315	0.1627
	GoB	mean	9.303	9.358	9.404	9.25	8.877
		SEM	0.1196	0.07077	0.1387	0.07573	0.08776
	Gz	mean	10.52	10.2	10.43	10.17	9.96
		SEM	0.3729	0.1429	0.4737	0.2435	0.2412
EP3 : PGE2 & PDZ-RhoGEF-RlucII/ rGFP-CAAX	Mock	mean	-	-	-	-	-
		SEM	-	-	-	-	-
	G12	mean	10.8	10.74	~ 10,47	10.85	10.85
		SEM	0.2332	0.2292	~ 572,3	0.2907	0.2274
	G13	mean	7.75	7.7	7.704	7.532	7.485
		SEM	0.1941	0.1821	0.3231	0.141	0.2653
M3 : Acetylcholine & Rap1GAP-RlucII/ rGFP-CAAX	Mock	mean	-	6.178	6.172	-	-
		SEM	-	1.484	0.9476	-	-
	Gi1	mean	5.344	5.543	4.882	5.429	5.443
		SEM	0.1655	0.04809	0.3364	0.1058	0.1808
	Gi2	mean	5.084	5.393	4.83	5.072	5.406
		SEM	0.2067	0.06263	0.3201	0.3995	0.2038
	GoA	mean	5.597	5.387	5.538	5.665	5.78
		SEM	0.09102	0.2336	0.08847	0.06516	0.3559
	GoB	mean	5.182	5.123	5.236	5.234	~ 0,3495
		SEM	0.2494	0.4582	0.2738	0.3231	~ 70,01
	Gz	mean	5.063	5.702	~ 1,215	5.107	~ 11,43
		SEM	1.148	0.2969	~ 50,63	1.165	~ 1799
M3 : Acetylcholine & p63-RhoGEF-RlucII/ rGFP-CAAX	Mock	mean	7.088	7.365	7.078	-	7.119
		SEM	0.3629	0.2477	0.4062	-	0.7162
	Gq	mean	7.315	7.582	7.196	7.239	7.505
		SEM	0.1071	0.06149	0.1044	0.07496	0.06094
	G11	mean	7.498	7.638	7.392	7.383	7.615
		SEM	0.09707	0.04676	0.05839	0.07031	0.05549
	G14	mean	7.521	7.638	7.427	7.402	7.709
		SEM	0.1336	0.05203	0.06224	0.07645	0.08881
	G15	mean	7.754	7.91	7.621	7.798	7.598
		SEM	0.0804	0.03692	0.06944	0.04115	0.04956

### Sheet: Table S1B; pEC50
Supplementary Table 1B. Absolute pEC50 values of responses elicited in cells transfected with different amounts of Gα proteins. Related to Figure S3A
Absolute pEC50 values
			0x Gα	1/2x Gα	1x Gα	2.5x Gα	5x Gα
B2 : Kallidin & Rap1GAP-RlucII/ rGFP-CAAX	Gi1	mean	8.781	8.838	8.572	8.352	8.191
	Gi2	mean	8.781	8.663	8.556	8.43	8.227
	GoA	mean	8.781	8.424	8.32	8.055	8.17
	GoB	mean	8.781	8.641	8.462	8.338	8.2
	Gz	mean	8.781	8.858	8.926	8.869	8.942
B2 : Kallidin & PDZ-RhoGEF-RlucII/ rGFP-CAAX	G12	mean	-	8.903	9.301	9.064	9.028
	G13	mean	-	7.922	7.78	7.749	7.843
B2 : Kallidin & p63-RhoGEF-RlucII/ rGFP-CAAX	Gq	mean	9.279	9.715	9.802	9.928	10.07
	G14	mean	9.279	9.55	9.729	9.666	9.641
	G15	mean	9.279	9.152	9.025	8.835	8.981
			0x Gα	1/5x Gα	1/2x Gα	1x Gα	2x Gα
	G11	mean	9.279	9.681	9.776	9.959	10.09

### Sheet: Table S1C; pEC50
Supplementary Table 1C. Absolute pEC50 values of responses elicited in cells transfected with different amounts of receptors. Related to Figure S3B
Absolute pEC50 values
		0x Receptor	1/4x Receptor	1/2x Receptor	1x Receptor	2.5x Receptor
M3 : Acetylcholine & Gαq + p63-RhoGEF-RlucII/ rGFP-CAAX	mean	5.854	7.082	7.365	7.702	7.906
	SEM	0.2119	0.03065	0.0392	0.028	0.03632
D2 : Dopamine & Gαi1 + Rap1GAP-RlucII/ rGFP-CAAX	mean	7.003	7.823	7.875	7.896	7.807
	SEM	1.303	0.0338	0.05072	0.04589	0.03425
AT1 : Angiotensin II & Gα13 + PDZ-RhoGEF-RlucII/ rGFP-CAAX	mean	-	-	8.597	8.411	8.551
	SEM	-	-	0.4967	0.34	0.05794

### Sheet: Table S1D; pEC50
Supplementary Table 1D. Absolute pEC50 values of responses elicited in cells transfected with different amounts of Effector-RlucII. Related to Figure S3C
Absolute pEC50 values
		0x Effector-RlucII	1/4x Effector-RlucII	1/2x Effector-RlucII	1x Effector-RlucII	2x Effector-RlucII
ETA : Endothelin-1 & Gαq + p63-RhoGEF-RlucII/ rGFP-CAAX	mean	-	9.853	9.848	9.957	9.827
	SEM	-	0.1126	0.07096	8.732	0.07113
ETA : Endothelin-1 & Gαi1 + Rap1GAP-RlucII/ rGFP-CAAX	mean	-	9.775	9.791	9.833	9.871
	SEM	-	0.06079	0.06442	0.05432	0.07283
		0x Effector-RlucII	1/2x Effector-RlucII	7/9x Effector-RlucII	1x Effector-RlucII	2x Effector-RlucII
ETA : Endothelin-1 & Gα13 + PDZ-RhoGEF-RlucII/ rGFP-CAAX	mean	-	9.882	9.873	9.893	9.857
	SEM	-	0.06474	0.05836	0.05953	0.0538
