## Supplementary Table 3 for "Effector membrane translocation biosensors reveal G protein and βarrestin coupling profiles of 100 therapeutically relevant GPCRs"

### Sheet: Suppl. Table 3A
Supplementary Table 3A. Comparison of G protein couplings identified with EMTA platform and TGF-α shedding assay in Inoue et al., 2019
Legend:	- : no coupling detected in both studies
	#: couplings only detected with EMTA platform (this study)
	*: couplings only detected in Inoue et al. 2019 study with TGF-α shedding assay
	#; *: couplings detected in both studies
				ONLY tested in this study	ONLY tested in Inoue et al. 2019							ONLY tested in Inoue et al. 2019
Receptor	Same Ligand	Gs	Gi1	Gi2	Gi3	GoA	GoB	Gz	G12	G13	Gq	G11	G14	G15
5-HT1A	YES	-	# ; *	#	*	# ; *	# ; *	#	-	-	*	-	# ; *	#
5-HT1B	YES	-	# ; *	#	*	# ; *	# ; *	# ; *	-	-	-	-	*	#
5-HT1D	YES	-	# ; *	#	*	# ; *	# ; *	*	-	-	-	-	*	-
5-HT2A	YES	-	# ; *	-	*	-	#	# ; *	-	-	# ; *	#	# ; *	#
5-HT2B	YES	-	*	-	*	-	#	# ; *	-	-	# ; *	#	# ; *	#
5-HT2C	YES	-	# ; *	#	*	# ; *	# ; *	# ; *	# ; *	# ; *	*	-	*	# ; *
α1AAR	YES	# ; *	-	-	-	-	-	-	-	*	# ; *	#	# ; *	#
α2AAR	YES	#	# ; *	#	*	# ; *	# ; *	# ; *	#	#	#	#	#	#
α2BAR	YES	-	# ; *	#	*	# ; *	# ; *	# ; *	*	-	-	-	-	#
α2CAR	YES	-	# ; *	#	*	# ; *	# ; *	# ; *	-	#	-	-	-	#
β1AR	NO	# ; *	-	-	-	#	#	#	#	#	#	-	# ; *	#
β2AR	NO	#	-	-	-	-	-	-	-	-	-	-	-	#
A1	YES	-	# ; *	-	*	# ; *	# ; *	# ; *	#	-	-	-	-	#
A2A	YES	# ; *	*	-	*	*	*	*	#	#	*	-	*	#
A2B	YES	# ; *	*	-	*	*	*	*	-	-	*	-	*	#
A3	YES	-	# ; *	#	*	#	#	-	-	-	-	-	-	#
APJ	YES	-	# ; *	#	*	#	#	#	#	#	-	-	*	#
AT1	YES	-	# ; *	#	*	#	#	#	#	#	# ; *	#	# ; *	# ; *
B1	YES	*	# ; *	#	*	# ; *	# ; *	#	*	*	# ; *	#	# ; *	# ; *
B2	NO	-	# ; *	#	*	# ; *	# ; *	#	# ; *	# ; *	# ; *	#	# ; *	# ; *
BLT1	YES	-	# ; *	#	*	# ; *	# ; *	#	# ; *	#	#	-	# ; *	#
BLT2	NO	-	# ; *	#	*	#	#	#	-	-	-	-	-	-
CB1	NO	-	# ; *	#	*	# ; *	# ; *	# ; *	# ; *	# ; *	-	-	*	#
CB2	NO	-	# ; *	#	*	# ; *	# ; *	# ; *	-	-	-	-	-	-
CCK1	YES	# ; *	# ; *	#	*	# ; *	# ; *	#	# ; *	#	# ; *	#	# ; *	# ; *
CysLT1	YES	-	# ; *	#	*	#	#	#	-	-	# ; *	#	# ; *	# ; *
CysLT2	YES	-	#	#	*	#	#	# ; *	#	#	# ; *	#	# ; *	#
D1	YES	# ; *	*	-	*	-	#	# ; *	-	-	*	-	*	#
D2	YES	-	# ; *	#	*	# ; *	# ; *	# ; *	-	-	-	-	-	-
D5	YES	# ; *	*	-	*	*	# ; *	*	*	*	*	-	*	#
δOR	NO	-	# ; *	#	*	#	#	#	-	-	-	-	# ; *	#
EP1	YES	*	#	#	-	#	#	-	# ; *	#	# ; *	#	# ; *	#
EP2	YES	# ; *	-	-	-	-	-	#	#	-	-	-	-	#
EP3	YES	-	# ; *	#	*	# ; *	# ; *	# ; *	*	#	-	-	-	#
EP4	YES	# ; *	# ; *	#	-		#	#	#	#	-	-	-	#
ETA	YES	# ; *	# ; *	#	*	# ; *	# ; *	# ; *	# ; *	# ; *	# ; *	#	# ; *	# ; *
FFA2	YES	*	#	#	-	*	*	-	*	*	# ; *	#	#	*
FFA3	YES	-	# ; *	#	*	#	#	#	# ; *		-	-	-	-
FFA4	NO	*	# ; *	#	*	# ; *	# ; *	*	*	# ; *	# ; *	#	# ; *	#
FP	YES	*	-	-	-	#	#	#	#	#	# ; *	#	# ; *	#
GHSR	NO	*	# ; *	#	*	# ; *	# ; *	# ; *	# ; *	# ; *	# ; *	#	# ; *	# ; *
GIP	YES	# ; *	#	#		#	#	#	-	-	-	-	-	#
GnRHR	NO	*	*	-	*	-	-	-	-	-	# ; *	#	# ; *	#
GPR84	NO	-	# ; *	#	*	*	*	# ; *	-	-	-	-	-	-
GPR183	YES	-	# ; *	#	*	# ; *	# ; *	# ; *	# ; *	-	-	-	-	#
H1	YES	# ; *	# ; *	#	*	# ; *	# ; *	# ; *	#	#	# ; *	#	# ; *	# ; *
H2	YES	# ; *	*	-	*	*	# ; *	# ; *	#	# ; *	*	-	*	#
κOR	YES	-	# ; *	#	*	# ; *	# ; *	# ; *	-	-	-	-	-	#
LPA1	YES	-	# ; *	-	*	# ; *	*	-	*	# ; *	# ; *	#	# ; *	# ; *
LPA2	YES	*	# ; *	#	*	# ; *	# ; *	# ; *	*	# ; *	# ; *	#	# ; *	# ; *
M1	YES	#	# ; *	#	*	#	#	#	-	-	# ; *	#	# ; *	#
M2	YES	#	# ; *	#	*	# ; *	# ; *	# ; *	-	-	-	-	#	#
M3	YES	-	# ; *	#	*	#	#	#	-	-	# ; *	#	# ; *	# ; *
M4	YES	-	# ; *	#	*	# ; *	# ; *	#	-	-	#	-	#	#
MC3	NO	#	-	-	*	*	# ; *	# ; *	# ; *	# ; *	*	-	*	# ; *
MC4	YES	# ; *	*	-	*	-	-	*	*	#	*	-	*	#
µOR	NO	-	# ; *	#	*	# ; *	# ; *	#	# ; *	-	-	-	-	#
MT1	YES	-	# ; *	#	*	# ; *	# ; *	*	-	-	-	-	-	#
MT2	YES	-	# ; *	#	*	# ; *	# ; *	*	-	-	-	-	-	#
NOP	YES	-	# ; *	#	*	# ; *	# ; *	# ; *	-	-	-	-	# ; *	#
NPFF1	NO	-	# ; *	#	*	# ; *	# ; *	# ; *	#	#	-	-	-	#
NPFF2	YES	-	# ; *	#	*	# ; *	# ; *	# ; *	-	-	-	-	-	-
OT	YES	*	*	-	*	-	-	-	-	-	# ; *	#	# ; *	#
OX2	YES	*	# ; *	#	*	# ; *	# ; *	# ; *	# ; *	#	# ; *	#	# ; *	#
P2Y2	NO	*	#	#	-	#	#	#	*	*	-	#	#	# ; *
PTH1	YES	# ; *	#	#	-	#	#	#	#	#	# ; *	#	#	#
S1P1	YES	-	# ; *	#	*	# ; *	# ; *	*	#	#	-	-	-	#
SST2A	YES	-	# ; *	#	*	#	#	#	#	-	#	-	# ; *	#
V1A	YES	*	#	#	-	#	#	#	-	-	# ; *	#	#	#
V2	YES	# ; *	-	-	-	-	-	-	-	#	#	#	#	#
Total of 70 shared receptors
		Gs	Gi1	Gi2	Gi3	GoA	GoB	Gz	G12	G13	Gq	G11	G14	G15
	Coupling only in Avet et al. (#)	5	7	50		18	22	24	16	20	6	28	8	48
	Coupling only in Inoue et al. (*)	12	9		57	7	5	9	10	5	9		12	1
	Coupling in both (# ; *)	16	47			34	36	28	13	10	25		28	14
	No coupling in both (-)	37	7	20	13	11	7	9	31	35	30	42	22	7

### Sheet: Suppl. Table 3B
Supplementary Table 3B. Comparison of G protein couplings identified with EMTA platform or reported in GtP database
Legend:	- : no coupling detected in both studies
	#: couplings only detected with EMTA platform (this study)
	&: couplings reported in GtP database
	#; &: couplings detected in both studies
Receptor	Gs	Gi/o	Gq/11	G12/13
5-HT1A	-	# ; &	#	-
5-HT1B	-	# ; &	#	-
5-HT1D	-	# ; &	-	-
5-HT2A	-	# ; &	# ; &	-
5-HT2B	-	#	# ; &	-
5-HT2C	-	# ; &	# ; &	#
α1AAR	#	-	# ; &	&
α2AAR	# ; &	# ; &	#	#
α2BAR	&	# ; &	#	-
α2CAR	&	# ; &	#	#
β1AR	# ; &	# ; &	#	#
β2AR	# ; &	&	#	-
A1	&	# ; &	# ; &	#
A2A	# ; &	-	# ; &	#
A2B	# ; &	-	# ; &	-
A3	-	# ; &	#	-
APJ	-	# ; &	#	#
AT1	-	# ; &	# ; &	#
B1	-	# ; &	# ; &	-
B2	&	# ; &	# ; &	#
BLT1	-	# ; &	# ; &	#
BLT2	-	# ; &	&	-
C5a1	-	# ; &	# ; &	-
CB1	&	# ; &	#	#
CB2	&	# ; &	-	-
CCK1	# ; &	#	# ; &	#
CCR5	-	# ; &	#	-
CCR6	-	# ; &	#	#
CRFR1	# ; &	#	# ; &	#
CRFR2	# ; &	#	# ; &	-
CTR	# ; &	#	# ; &	#
CXCR2	-	# ; &	#	-
CXCR4	-	# ; &	-	-
CXCR5	-	# ; &	-	-
CysLT1	-	# ; &	# ; &	-
CysLT2	-	# ; &	# ; &	#
D1	# ; &	#	#	-
D2	-	# ; &	-	-
D5	# ; &	#	#	-
δOR	-	# ; &	#	-
EP1	-	# ; &	# ; &	#
EP2	# ; &	#	#	#
EP3	-	# ; &	# ; &	#
EP4	# ; &	# ; &	#	#
ETA	#	#	# ; &	#
FFA2	-	# ; &	# ; &	-
FFA3	-	# ; &		#
FFA4	-	#	# ; &	#
FP	&	#	# ; &	#
GCGR	# ; &	#	#	#
GHSR	-	# ; &	# ; &	# ; &
GIP	# ; &	#	#	-
GLP-1	# ; &	#	#	#
GLP-2	# ; &	#	#	-
GnRHR	-	&	# ; &	-
GPBA	# ; &	-	-	-
GPR39	&	#	# ; &	# ; &
GPR4	# ; &	&	# ; &	&
GPR65	# ; &	#	-	#
GPR68	#	# ; &	# ; &	#
GPR84	-	# ; &	-	-
GPR183	-	# ; &	#	#
H1	#	#	# ; &	#
H2	# ; &	#	# ; &	#
HCA2	-	# ; &	-	#
HCA3	-	# ; &	-	-
κOR	-	# ; &	#	&
LPA1	-	# ; &	# ; &	# ; &
LPA2	-	# ; &	# ; &	# ; &
M1	#	#	# ; &	-
M2	# ; &	# ; &	# ; &	-
M3	-	#	# ; &	-
M4	-	# ; &	#	-
MC3R	# ; &	#	#	#
MC4R	# ; &	-	#	#
mGluR2	-	# ; &	#	-
mGluR4	-	# ; &	-	-
mGluR5	&	# ; &	# ; &	-
mGluR6	-	# ; &	-	-
mGluR8	-	# ; &	-	-
µOR	-	# ; &	# ; &	-
MT1	-	# ; &	# ; &	-
MT2	-	# ; &	#	-
NOP	-	# ; &	#	-
NPFF1	-	# ; &	#	#
NPFF2	-	# ; &	-	-
OT	-	&	# ; &	-
OX2	&	# ; &	# ; &	#
P2Y2	-	# ; &	# ; &	&
PAR1	-	# ; &	# ; &	# ; &
PAR2	-	# ; &	# ; &	# ; &
PTH1	# ; &	#	# ; &	#
S1P1	-	# ; &	#	#
SST2A	-	# ; &	#	#
V1A	-	#	# ; &	-
V2	# ; &	-	#	#
VPAC1	# ; &	# ; &	# ; &	#
Y1	-	# ; &	-	-
Y5	-	# ; &	-	-
Total of 99 shared receptors
	Gs	Gi/o	Gq/11	G12/13
Coupling only in Avet et al. (#)	5	24	34	41
Coupling only in GtP (&)	10	4	1	4
Coupling in both (# ; &)	27	65	47	6
No coupling in both (-)	57	6	17	48
